# Disentangling the importance of microbiological and physico-chemical properties of Ethiopian field soils for the Striga seed bank and sorghum infestations

**DOI:** 10.1101/2025.10.03.680328

**Authors:** Tamera Taylor, Getahun Benti, Marcio F.A. Leite, Desalegn W. Etalo, Lorenzo Lombard, Luisa Arias-Giraldo, Dominika Ryba, Stefan Sanow, Thomas Mostert, Einar Martinez de la Parte, José G. Maciá-Vicente, Daniel Yimer Legesse, Urguesa Tsega, Jiregna Daksa, Roy van Doorn, Raycenne R. Leite, Taye Tessema, Pedro W. Crous, Dorota Kawa, Eiko E. Kuramae, Jos M. Raaijmakers, Siobhan M. Brady

**Affiliations:** Department of Plant Biology and Genome Center, University of California, Davis, Davis, CA 95616; Department of Microbial Ecology, Netherlands Institute of Ecology (NIOO -KNAW), Droevendaalsesteeg 10, 6708 PB Wageningen, The Netherlands; Westerdijk Fungal Biodiversity Institute (WI-KNAW), Uppsalalaan 8, 3584 CT Utrecht, The Netherlands; Ethiopian Institute of Agricultural Research, Holeta, Ethiopia; Plant Hormone Biology Group, Swammerdam Institute of Life Science, University of Amsterdam, Amsterdam, Netherlands; Wageningen University, Laboratory of Phytopathology, Wageningen, The Netherlands; Marine Sciences and Applied Biology, University of Alicante, Alicante, Spain; Addis Ababa University, Addis Ababa, Ethiopia; Experimental and Computational Plant Development, Utrecht University, Padualaan 8, 10 3584 CH, The Netherlands; Plant Stress Resilience, Utrecht University, Padualaan 8, 10 3584 CH, The Netherlands; Ecology and Biodiversity, Institute of Environmental Biology, Utrecht University, Padualaan 8, 10 3584 CH, Utrecht, The Netherlands; Institute of Biology, Leiden University, 2333 BE Leiden, The Netherlands; Howard Hughes Medical Institute, University of California, Davis, Davis, CA 95616

## Abstract

*Striga hermonthica* (Striga) is a parasitic weed that severely affects sorghum yields in sub-Saharan Africa. Recent studies highlighted the soil microbiome’s potential to suppress Striga through interference with specific stages in its life cycle. In this study, meta-analysis of 48 Ethiopian field soils revealed that microbial communities and their interactions with soil physico-chemical properties correlated with Striga field occurrence. Striga infestation of sorghum and soil seedbank levels were negatively correlated with clay content and the nutrients potassium, sulfur, calcium, and carbon. Microbiome analyses indicated that fungal communities were more responsive than bacteria to changes in Striga infestation and seedbank levels, with distinct microbial compositions even in soils where Striga was not detected. Specific fungal and bacterial genera showed both positive and negative correlations with Striga measures, but patterns rarely held across taxonomic levels, highlighting the complexity of microbiome–Striga interactions. To begin to validate these correlations, we tested an isolate from the fungal genus *Neocosmospora*, which negatively correlated with the Striga seedbank, and showed that this isolate promotes Striga seed germination *in vitro*, suggesting potential for biological control of Striga. The data and analysis methods are integrated and shared in a public Shiny App for broader analysis and continued research on soil-Striga interactions.
