## Supplemental Data 1: Soil geographical, agro-climatic, physico-chemical and summarized microbial data. for "Disentangling the importance of microbiological and physico-chemical properties of Ethiopian field soils for the Striga seed bank and sorghum infestations"

### Sheet: READ ME
Supplemental Data 1: Soil Measurements
Spreadsheet name	Explanation
Physico-chemical	Soil identifying information and physico-chemical analysis
Striga Measurements	Pooled Striga measurements of seedbank and field infestation and their log (base 10) transformations used in analysis.
Field Infestation	Original Striga field infestation measurements normalized by sorghum presence.
Seedbank	Original Striga seedbank measurements by qPCR (Striga seeds per 150g).
PCA Summary	Importance of components from physico-chemical trait PCA analysis. Excluded sample E30 (outlier) and variable C/OS_ratio (missing values)
PCA Eigens Physico-chemical	PCA eigen values for variables in physico-chemical analysis obtained by extracting the loadings from the PCA result of prcomp(). PCs 1-30 to explain 100% of the variation.
Physico-chemical measurements and units
Name	Units	Explanation
ID		soil Identifier
Site		location name
Altitude	meters
longitude	degrees DD
latitude	degrees DD
N	(mg N/kg)	total nitrogen
S_avail	(mg S/kg)	available sulfur
S_total	(mg S/kg)	total sulfur
P_avail	(mg P/kg)	available phosphorus
P_total	(mg P2O5/100 g)	total phosphorus
K_avail	(mg K/kg)	available potassium
K_total	(mmol/kg)	total potassium
Ca_avail	(mmol Ca/l)	available calcium
Ca_total	(mmol/kg)	total calcium
Mg_avail	(mg Mg/kg)	available magnesium
Mg_total	(mmol/kg)	total magnesium
Na_avail	(mg Na/kg)	available sodium
Na_total	(mmol/kg)	total sodium
pH
C	(%)	carbon
organic	(%)	organic matter
C_inorganic	(%)	inorganic carbon
Carbonated_lime	(%)
Clay	(<2 um) (%)
Silt	(2-50 um) (%)
Sand	(>50 um) (%)
Clay_humus	(CEC) (mmol+/kg)	Cation Exchange Capacity
Microbial_activity	(mg N/kg)
C/N_ratio
N.delivery	(kg N/ha)
C/S_ratio
S.delivery	(kg S/ha)
C/OS_ratio
Ca	(%)
Mg	(%)
K	(%)
Na	(%)
Agro_Climate_type		3 character Koeppen-Geiger climate classification using climatic data from CLUST32 (years 1981-2010) (source: GAEZ v4)
Striga Measurements
Name	Unit	Explanation
ID		soil identifier
Normalized_Striga_Count_Ave	Striga/m2	Average Normalized Striga Infestation, normalized by Sorghum count
Normalized_Striga_Count_SE		Normalized Striga Infestation Standard Error
Seedbank_Ave	(Striga seeds per 150g)	Average Striga Seedbank
Seedbank_SE		Striga Seedbank Standard Error
log.Seedbank_Ave		log (base 10) transformation of Average Striga Seedbank
log.Seedbank_SE		log (base 10) transformation of Striga Seedbank Standard Error
log.Infestation_Ave		log (base 10) transformation of Average Normalized Striga Infestation
log.Infestation_SE		log (base 10) transformation of Normalized Striga Infestation Standard Error
Field Infestation
Name	Unit	Explanation
ID		soil identifier
RI	Striga/m2	Normalized Striga count with No. of sorghum plant per m2, biological replicate 1
RII	Striga/m2	Normalized Striga count with No. of sorghum plant per m2, biological replicate 2
RIII	Striga/m2	Normalized Striga count with No. of sorghum plant per m2, biological replicate 3
RIV	Striga/m2	Normalized Striga count with No. of sorghum plant per m2, biological replicate 4
Ave Striga count	Striga/m2	calculated average of biological replicates
SE		calculated standard error of biological replicates
Seedbank
Name	Unit	Explanation
ID		soil identifier
Rep_A	(Striga seeds per 150g)	Striga seedbank by qPCR, technical replicate 1
Rep_B	(Striga seeds per 150g)	Striga seedbank by qPCR, technical replicate 2
Rep_C	(Striga seeds per 150g)	Striga seedbank by qPCR, technical replicate 3
Mean	(Striga seeds per 150g)	calculated average of biological replicates
SE		calculated standard error of biological replicates
PCA Eigens Physico-chemical
Columns	Principal Components 1 through 30
Rows	Variable

### Sheet: Physico-chemical
ID	site	Altitude (meters)	longitude (degrees)	latitude (degrees)	pH	Mg_avail (mg Mg/kg)	Mg_total (mmol/kg)	Mg (%)	Na_avail (mg Na/kg)	Na_total (mmol/kg)	Na (%)	K_avail (mg K/kg)	K_total (mmol/kg)	K (%)	Ca_avail (mmol Ca/l)	Ca_total (mmol/kg)	Ca (%)	P_avail (mg P/kg)	P_total (mg P2O5/100g)	S_avail (mg S/kg)	S_total (mg S/kg)	S.delivery (kg S/ha)	C/S_ratio	C/OS_ratio	C (%)	C_inorganic (%)	N (total, mg N/kg)	C/N_ratio	N.delivery (kg N/ha)	Microbial_activity (mg N/kg)	organic (%)	Carbonated_lime (%)	Clay (<2 um) (%)	Silt (2-50 um) (%)	Sand (>50 um) (%)	Clay_humus (CEC) (mmol+/kg)	Agro_Climate_type
E01	Kewet	1391	40.0149	9.91322	7.6	172	11.7	2.8	18	0	0	164	5.6	1.3	3.4	452	96	0.5	730	4.8	380	18	65	0.41	2.5	0.6	1780	14	80	10	6.1	4.3	46	44	0	421	4
E02	Kewet	1386	40.0126	9.92369	7.5	260	26	5.3	23	1.6	0.3	75	6.3	1.3	4	489	93	0	40	5.8	430	25	47	0.36	2	0.78	1230	17	45	39	5.6	5.7	48	41	0	487	4
E03	Jile-Timuga	1663	39.9368	10.4593	6.4	336	15.5	4.6	11	0	0	133	7	2.1	2.1	279	83	0	40	4.9	0	9	57	0.45	0.9	0.23	880	10	55	41	2	1.3	34	29	34	337	12
E04	Jile-Timuga	1413	39.9678	10.2453	7.2	494	27	6.8	25	0.6	0.2	98	8.3	2.1	2.1	282	71	0.8	220	5.9	315	20	45	0.38	1.4	0.22	2460	6	170	88	3.7	1.3	51	44	0	396	4
E05	Haftay-Humera	668	36.7764	14.1933	7.6	576	17.7	4	191	0.7	0.2	40	4.3	1	3.1	370	84	0	0	5	175	9	69	0.41	1.2	0.13	520	23	10	71	2.9	0.5	48	49	0	439	7
E06	Abergele	1627	38.9923	13.2329	6.8	200	17.7	13	0	0	0	29	1.9	1.4	1.1	139	85	0	40	2.7	0	14	10	NA	0.2	0	790	2	70	66	0	0	38	42	20	134	7
E07	Artuma-Fursi	1461	39.9268	10.5217	6.2	359	21.4	8.5	11	0.7	0.3	150	4.3	1.7	0.1	213	85	0.8	260	3	225	9	83	0.61	1.9	0	1420	13	75	98	3.1	0	41	12	44	252	12
E08	Artuma-Fursi	1452	39.9477	10.515	6.5	319	23.1	6.9	7	0.6	0.2	249	3.3	1	2.1	283	84	2.8	670	6.8	455	31	41	0.9	1.9	0.31	1750	11	100	103	2.1	2	51	27	18	337	12
E09	Abergele	1587	38.9935	13.2573	6.7	60	4	4.5	0	0	0	39	1.6	1.8	1.2	77	87	0.6	0	3	0	1	7	NA	0	0.13	0	5	0	7	0	0.5	12	42	46	89	7
E10	Haftay-Humera	668	36.5764	13.9704	7.6	795	57.7	15	290	2.6	0.7	49	4.9	1.2	2.4	340	84	0	50	3.4	0	5	94	0.37	1.4	0	570	25	10	40	3.8	0	50	35	11	395	7
E11	Abergele	1478	38.9963	13.4304	7.1	217	29.7	14	7	0.4	0.2	24	5.1	2.4	0.1	179	84	0	30	4.2	275	15	60	0.52	1.7	0	1070	15	50	0	3.3	0	22	57	18	213	7
E12	Raya-Kobo	1607	39.6339	11.9914	7.5	431	26.4	14	21	1.3	0.7	34	1	0.5	0.1	286	85	0.3	230	5.1	0	10	38	0.18	0.6	0.05	590	10	35	67	3.3	0	16	72	9	189	4
E13	Tahtay-Adiabo	1042	37.7405	14.5367	6.6	337	50.4	20	0	0.6	0.2	40	18.3	7.4	0.1	100	40	0	0	2.7	195	9	70	0.38	1.4	0	740	18	25	107	3.7	0	28	40	28	248	4
E14	Raya-Alamata	1468	39.6251	12.4971	7.4	380	18.5	20	17	0	0	272	2	2.2	0.2	200	78	5.3	1050	4.7	70	1	163	0.39	1.1	0.15	970	12	55	65	2.8	0.7	10	78	9	91	4
E15	Haftay humera	608	36.6269	14.2608	7.5	632	61.7	13	374	1.3	0.3	20	7.6	1.6	0.2	375	79	0	60	3.1	0	6	83	0.5	1.3	0.22	460	27	5	92	2.6	1.3	56	22	18	472	7
E16	Wuchale	1617	39.1209	11.4841	7.1	417	17.3	11	20	0	0	80	3.4	2.1	0.1	194	87	0.9	830	5	60	1	162	0.63	1	0	920	11	55	36	1.6	0	30	33	35	162	13
E17	Jile-Timuga	1476	39.8851	10.3259	7.1	464	26.2	8.6	12	0.8	0.3	49	6.8	2.2	1.2	327	89	0.4	390	3.4	205	7	90	0.35	1.9	0.05	540	34	-5	61	5.5	0	11	55	29	305	13
E18	Haftay-Humera	625	36.6562	14.1758	7.6	722	83	18	105	1.4	0.3	36	11.3	2.4	1.1	358	76	0	40	3.6	0	2	123	0.46	1.8	0.11	530	35	-10	66	3.9	0.4	49	29	18	472	7
E19	Kewet	1373	40.0284	9.85306	7.6	220	17.7	3.9	17	1.3	0.3	87	4.6	1	6.2	489	95	0	70	5.9	530	33	40	0.4	2.1	0.65	1430	15	60	45	5.3	4.7	46	44	0	456	4
E20	Abergele	1453	39.0408	13.5027	7.4	356	36.9	12	91	1.5	0.5	65	6.1	1.9	3.8	254	79	0	120	4.2	380	30	27	0.53	1	0.12	750	14	40	0	1.9	0.5	46	50	2	320	7
E21	Raya-Alamaxa	1501	39.588	12.338	7.7	699	12.3	12	44	0	0	44	3.2	3.1	0.1	229	86	0.8	380	6	0	11	37	0.46	0.6	0.13	530	11	30	53	1.3	0.5	28	23	47	104	4
E22	Tahtay-Adiabo	1040	37.7767	14.5368	6.9	255	13.3	8.4	7	0	0	111	2	1.3	1.3	128	81	0	50	3.4	0	13	9	1	0.1	0.34	320	4	30	60	0.1	2.2	19	31	48	159	4
E23	Qobo	1503	39.6158	12.1028	7.2	382	34.2	16	13	1	0.5	61	1.7	0.8	0.1	299	83	0.5	370	4.3	0	8	64	0.26	1	0.04	1590	6	115	42	3.8	0	18	64	14	213	4
E24	Kewet	1263	39.9239	9.98928	7.6	272	19.9	5.7	43	1.3	0.4	74	7.5	2.1	2	469	92	0.2	140	4.1	385	23	50	0.53	1.9	0.13	1020	19	35	84	3.6	0.5	43	53	0	352	4
E25	Tahtay-Adiabo	1078	37.87	14.4062	6.9	654	48	18	31	2.1	0.8	47	6.9	2.5	0.1	170	63	0	20	3.8	0	10	37	0.18	0.6	0	640	9	40	93	3.3	0	37	49	11	272	4
E26	Haftay-Humera	616	36.6631	14.2464	7.6	635	79.6	16	331	1.2	0.2	30	8.4	1.7	0.5	386	79	0	50	2.6	0	6	85	0.45	1.3	0.24	480	26	5	102	2.9	1.4	55	18	23	489	7
E27	Raya-Alamata	1513	39.5767	12.3648	7.6	502	24.7	10	38	0	0	132	1	0.4	0.1	345	89	2.1	700	8.9	175	4	114	0.42	2	0.29	1490	13	75	110	4.8	1.8	22	66	5	239	4
E28	Tahtay-Adiabo	1040	37.7605	14.5611	7.2	364	47	29	28	1.3	0.8	54	3.1	1.9	0.1	104	64	0	30	7.2	50	2	100	0.31	0.5	0	610	8	45	139	1.6	0	20	21	57	162	4
E29	Haftay-Humera	635	36.6031	14.2408	7.2	805	68.3	14	107	2.3	0.5	34	8.6	1.8	0.1	373	77	0	30	1.8	160	9	64	0.45	1	0.22	480	21	15	59	2.2	1.3	54	8	35	483	7
E30	Artma-Fursi	1460	39.9307	10.563	6.8	446	34.1	9.1	0	1.8	0.5	649	6.5	1.7	0.4	264	70	39	5710	22	550	24	70	0.61	3.8	0.16	3970	10	215	87	6.2	0.8	45	21	27	375	12
E31	Haftay-Humera	649	36.7328	14.216	7.6	632	67.9	12	238	1.7	0.3	46	6.6	1.2	3	523	86	0	0	3.6	0	4	103	0.39	1.6	0.11	530	29	0	114	4.1	0.4	51	25	20	556	7
E32	Wuchale	1565	39.6169	11.452	6.9	518	31.7	14	37	0	0	63	1.2	0.5	0.1	313	85	3	980	5.1	0	1	172	0.52	2.6	0.05	1070	24	20	60	5	0	29	43	23	227	4
E33	Raya-Azebo	1441	39.648	12.1001	7.3	529	27.7	8.8	11	0.7	0.2	156	17.2	5.5	1.2	354	85	2.6	830	9.3	240	1	141	0.74	3.4	0	2170	16	85	80	4.6	0	45	44	6	315	4
E34	Haftay-Humera	621	36.5731	14.0816	7.1	735	56.8	13	64	2.2	0.5	33	6.6	1.5	0.1	367	82	0	30	2.5	190	11	57	0.46	1.1	0.33	470	23	10	60	2.4	2.1	49	8	39	445	7
E35	Haftay-Humera	625	36.5699	14.0365	6.9	930	117.4	23	46	1.8	0.4	40	11.7	2.3	0.9	400	74	0	30	3.5	0	5	90	0.39	1.4	0.12	560	24	10	42	3.6	0.5	50	16	30	511	7
E36	Raya-Alamaxa	1495	39.585	12.4294	7.1	626	156.8	67	20	0	0	102	2.3	1	1	330	32	1.4	420	5.9	0	6	83	0.3	1.2	0.04	1250	10	75	91	4	0	29	42	25	235	4
E37	Kewet	1263	39.9644	9.93981	7.5	193	3.5	1	17	0	0	104	4.4	1.2	0.1	412	98	0.2	110	5	175	10	56	0.25	1	0.39	860	11	50	2	4	2.6	39	23	31	368	4
E38	Jile-Timuga	1421	39.9676	10.2441	7.4	265	17.4	3.8	17	1.3	0.3	60	5.5	1.2	4.3	412	90	0.3	120	7	405	27	39	0.42	1.6	0	1360	12	70	94	3.8	0	41	55	0	458	4
E39	Haftay-Humera	628	36.6812	14.2374	7.4	680	91.5	17	231	1.7	0.3	26	11	2.1	0.1	483	81	0	40	2.2	0	9	47	0.23	0.7	0.25	460	15	20	130	3	1.5	56	15	25	535	7
E40	Artma-Fursi	1453	39.9466	10.5148	6.1	387	25.5	8.3	16	1	0.3	273	6	1.9	1.4	201	65	5.1	1050	6.9	395	22	58	0.64	2.3	0.07	2240	10	140	92	3.6	0	46	15	35	308	12
E41	Wuchale	1565	39.1168	11.4484	5.9	465	15.8	6.6	12	0	0	120	1.7	0.7	0.6	215	90	3.4	1320	4.7	0	1	183	0.46	2.8	0.07	1710	16	65	70	6.1	0	33	54	7	239	13
E42	Haftay humera	784	36.9019	13.8242	6.9	874	42.7	9.2	21	1.5	0.3	46	6.8	1.5	3.1	374	80	0	50	3.1	280	14	65	0.4	1.8	0.11	900	20	25	87	4.5	0.4	49	46	0	465	4
E43	Wuchale	1571	39.6164	11.443	6.8	457	95.3	59	19	0	0	105	10.3	6.4	0.1	182	34	3.1	1150	5.8	60	1	375	0.56	2.3	0.28	900	25	15	58	4.1	1.7	30	40	24	161	4
E44	Haftay humera	783	36.9025	13.8244	6.8	666	48.6	12	19	0.6	0.2	51	6.2	1.6	1	261	67	0	70	4.4	0	6	89	0.45	1.3	0.03	820	16	35	91	2.9	0	46	22	29	392	4
E45	Haftay humera	704	36.5522	13.9228	7.7	682	39.9	7.9	97	1.4	0.3	41	6.7	1.3	4.8	447	88	0	0	3.3	240	9	82	0.39	2	0.14	700	28	5	85	5.1	0.6	53	37	4	506	7
E46	Raya-Azebo	1425	39.6574	12.0906	7.5	558	21.8	5.3	36	1.5	0.4	75	3	0.7	0.6	361	88	0.6	270	5.2	0	1	150	0.37	2.3	0	1340	17	50	110	6.2	0	39	55	0	408	4
E47	Jile-Timuga	1406	39.8913	10.2482	7.5	314	16.9	4.8	30	0.8	0.2	102	2.1	0.6	2	418	94	0.5	270	5.7	570	42	32	0.78	1.8	0	840	22	20	64	2.3	0	48	50	0	349	13
E48	Haftay humera	608	36.6269	14.2608	7.5	674	69.8	15	308	1.5	0.3	20	6.3	1.4	0.5	367	79	0	80	2	0	7	75	0.41	1.1	0.18	500	22	15	111	2.7	0.9	56	20	20	466	7
E49	Gadisa	1748.25	40.3833	8.70583	5.4	523	34.4	9.3	23	0	0	55	6.2	1.7	0.1	283	75	0	0	4.1	0	1	268	0.67	4	0.12	1510	27	10	91	6	0.5	53	35	6	369	12
E50	Gadisa	1781	40.3833	8.71389	6	441	93.7	31	20	0.5	0.2	41	3.1	1	1.7	180	60	0	0	4.2	0	1	172	0.57	2.6	0.06	1460	18	50	84	4.6	0	48	22	25	299	12

### Sheet: Striga Measurements
ID	Normalized_Striga_Count_Ave	Normalized_Striga_Count_SE	Seedbank_Ave	Seedbank_SE	log.Seedbank_Ave	log.Seedbank_SE	log.Infestation_Ave	log.Infestation_SE
E01	0	0	0.939336	0.933333	0.693147	0.641854	0	0
E02	0	0	1.91166	1.9	1.09861	1.06471	0	0
E03	118	38.6	25.1036	6.32139	3.27084	1.98787	4.77891	3.67883
E04	170.2	39.5	5.27477	2.67353	1.84583	1.30833	5.14283	3.7013
E05	3.4	1.7	3.29276	1.90526	1.46634	1.06471	1.47018	0.993252
E06	10.1	1.5	10.857	3.13174	2.48491	1.41099	2.40695	0.916291
E07	1.6	0.9	3.43931	3.43333	1.46634	1.4816	0.965081	0.641854
E08	18.4	3.5	11.9484	2.75459	2.56495	1.335	2.96527	1.50408
E09	3.1	1	11.5638	3.16596	2.53897	1.43508	1.40487	0.693147
E10	0	0	4.99794	5	1.79176	1.79176	0	0
E11	55.7	12.4	10.9225	3.45881	2.45674	1.50408	4.03777	2.59525
E12	185.9	81.5	66.5077	18.0267	4.21459	2.94444	5.23057	4.4128
E13	0	0	0	0	0	0	0	0
E14	115	18.5	22.3802	5.27173	3.16407	1.84055	4.75359	2.97041
E15	NA	NA	NA	NA	NA	NA	NA	NA
E16	0	0	0	0	0	0	0	0
E17	13.8	2.3	0	0	0	0	2.69294	1.19392
E18	21.9	5.4	4.63971	3.25081	1.7346	1.45862	3.13114	1.8563
E19	1.8	0.6	0	0	0	0	1.04732	0.470004
E20	0	0	0	0	0	0	0	0
E21	0	0	0	0	0	0	0	0
E22	80	10.2	85.5333	14.05	4.46591	2.70805	4.39476	2.41591
E23	45.1	5.7	8.25876	4.49679	2.23359	1.70475	3.82973	1.90211
E24	68.5	19.2	2.57064	2.56667	1.29928	1.28093	4.24097	3.00568
E25	38.9	10.7	6.5657	2.1	2.0149	1.1314	3.687	2.45959
E26	53.5	6	14.7063	0.491031	2.75154	0.405465	3.9982	1.94591
E27	15.5	5.2	46.0012	19.2268	3.85015	3.00568	2.80184	1.82455
E28	0	0	2.90591	1.51327	1.38629	0.916291	0	0
E29	2.5	1	0.809947	0.8	0.510826	0.587787	1.2311	0.693147
E30	0	0	0	0	0	0	0	0
E31	0	0	2.39633	2.4	1.20397	1.22378	0	0
E32	114.5	30.9	12.1953	4.65224	2.56495	1.72277	4.74905	3.46261
E33	0	0	0	0	0	0	0	0
E34	0	0	1.00404	1	0.693147	0.693147	0	0
E35	29.6	2.9	11.7731	1.16094	2.53897	0.788457	3.421	1.36098
E36	33.9	7.7	23.6488	5.58937	3.21888	1.88707	3.55105	2.16332
E37	28.5	9.3	2.04915	1.02035	1.09861	0.693147	3.38354	2.33214
E38	14.5	6.8	0	0	0	0	2.74245	2.05412
E39	60.2	5.1	6.27204	4.8447	1.99243	1.75786	4.11374	1.80829
E40	6.3	1.5	0	0	0	0	1.98444	0.916291
E41	17.4	4.3	3.78638	0.611919	1.60944	0.470004	2.91235	1.66771
E42	0	0	2.35259	1.32832	1.20397	0.832909	0	0
E43	10.1	1.7	0	0	0	0	2.40919	0.993252
E44	1	0	8.1676	8.16667	2.23359	2.2192	0.693147	0
E45	1	0	0	0	0	0	0.693147	0
E46	2.3	0.8	1.54097	1.53333	0.980829	0.916291	1.20896	0.587787
E47	0	0	0.726289	0.733333	0.510826	0.530628	0	0
E48	NA	NA	NA	NA	NA	NA	NA	NA
E49	7.3	3.2	12.0535	1.71885	2.53897	0.993252	2.12226	1.43508
E50	0.4	0.4	1.39489	1.4	0.847298	0.875469	0.318454	0.336472

### Sheet: Field Infestation
ID	Normalized Striga count with No. of sorghum plant per m2				Ave Striga count	SE
	RI	RII	RIII	RIV
E01	0	0	0	0	0	0
E02	0	0	0	0	0	0
E03	38	215.5	139.2	79.2	117.975	38.6
E04	120	123.4	150.3	287.1	170.2	39.5
E05	0.7	0.5	4.7	7.5	3.35	1.7
E06	9.9	12.4	5.8	12.3	10.1	1.5
E07	1.1	0	4.4	1	1.625	0.9
E08	27.3	15.8	19.9	10.6	18.4	3.5
E09	0.7	5.2	4.4	2	3.075	1
E10	0	0	0	0	0	0
E11	80.2	41.1	72.9	28.6	55.7	12.4
E12	426.4	73.6	145	98.6	185.9	81.5
E13	0	0	0	0	0	0
E14	147.3	131.4	62.5	118.8	115	18.5
E16	0	0	0	0	0	0
E17	14.3	15.9	7.3	17.6	13.775	2.3
E18	19.1	12.2	37.4	18.9	21.9	5.4
E19	0.8	2.8	2.9	0.9	1.85	0.6
E20	0	0	0	0	0	0
E21	0	0	0	0	0	0
E22	97.5	50.7	84.8	87.1	80.025	10.2
E23	41	44.6	60.9	33.7	45.05	5.7
E24	104.5	54.8	20.7	93.9	68.475	19.2
E25	70.2	34.5	27.8	23.2	38.925	10.7
E26	70.2	46.5	43.5	53.8	53.5	6
E27	9.4	29.2	17.4	5.9	15.475	5.2
E28	0	0	0	0	0	0
E29	1.3	1	5.4	2	2.425	1
E30	0	0	0	0	0	0
E31	0	0	0	0	0	0
E32	101.4	86	204.5	66	114.475	30.9
E33	0	0	0	0	0	0
E34	0	0	0	0	0	0
E35	26.7	35.3	23	33.4	29.6	2.9
E36	48.1	29.2	14.1	44	33.85	7.7
E37	30.1	53.9	12.3	17.6	28.475	9.3
E38	34.1	13	6.3	4.7	14.525	6.8
E39	61.3	45.6	68.7	65.1	60.175	5.1
E40	2.3	9.3	6.5	7	6.275	1.5
E41	10	17.3	29.6	12.7	17.4	4.3
E42	0	0	0	0	0	0
E43	9.8	10.9	13.9	5.9	10.125	1.7
E44	1	1	1	1	1	0
E45	1	1	1	1	1	0
E46	4.5	2.1	1.9	0.9	2.35	0.8
E47	0	0	0	0	0	0
E49	3.9	12.4	13.1	0	7.35	3.2
E50	0	0	0	1.5	0.375	0.4

### Sheet: Seedbank
	Striga seeds/150 g of soil
ID	Rep_A	Rep_B	Rep_C	Mean	SE
E01	0	3	0	1	0.9
E02	0	0	6	2	1.9
E03	18	38	20	25.3333	6.3
E04	9	0	7	5.33333	2.7
E05	3	7	0	3.33333	1.9
E06	15	13	5	11	3.1
E07	0	0	10	3.33333	3.4
E08	17	8	11	12	2.8
E09	12	17	6	11.6667	3.2
E10	0	15	0	5	5
E11	12	4	16	10.6667	3.5
E12	90	79	31	66.6667	18
E13	0	0	0	0	0
E14	17	33	18	22.6667	5.3
E16	0	0	0	0	0
E17	0	0	0	0	0
E18	11	3	0	4.66667	3.3
E19	0	0	0	0	0
E20	0	0	0	0	0
E21	0	0	0	0	0
E22	72	100	NA	86	14
E23	17	3	5	8.33333	4.5
E24	0	8	0	2.66667	2.6
E25	NA	4	9	6.5	2.1
E26	16	14	14	14.6667	0.5
E27	13	46	79	46	19.2
E28	5	0	4	3	1.5
E29	0	2	0	0.666667	0.8
E30	0	0	0	0	0
E31	7	0	0	2.33333	2.4
E32	19	3	14	12	4.6
E33	0	0	0	0	0
E34	0	0	3	1	1
E35	14	10	11	11.6667	1.2
E36	19	35	18	24	5.6
E37	3	0	3	2	1
E38	0	0	0	0	0
E39	0	3	16	6.33333	4.8
E40	0	0	0	0	0
E41	5	3	4	4	0.6
E42	2	0	5	2.33333	1.3
E43	0	0	0	0	0
E44	0	0	25	8.33333	8.2
E45	0	0	0	0	0
E46	5	0	0	1.66667	1.5
E47	0	0	2	0.666667	0.7
E49	15	10	10	11.6667	1.7
E50	0	4	0	1.33333	1.4

### Sheet: PCA Summary
Physico-chemical PCA	PC1	PC2	PC3	PC4	PC5	PC6	PC7	PC8	PC9	PC10	PC11	PC12	PC13	PC14	PC15	PC16	PC17	PC18	PC19	PC20	PC21	PC22	PC23	PC24	PC25	PC26	PC27	PC28	PC29	PC30
Standard deviation	2.592	2.394	2.0598	1.49507	1.45927	1.29315	1.18004	1.01355	0.94003	0.86638	0.81094	0.71921	0.66106	0.62636	0.55809	0.44655	0.428	0.33601	0.30942	0.29334	0.25736	0.23598	0.1973	0.16072	0.13696	0.08848	0.07328	0.05198	0.03178	0.007012
Proportion of Variance	0.224	0.191	0.1414	0.07451	0.07098	0.05574	0.04642	0.03424	0.02946	0.02502	0.02192	0.01724	0.01457	0.01308	0.01038	0.00665	0.0061	0.00376	0.00319	0.00287	0.00221	0.00186	0.0013	0.00086	0.00063	0.00026	0.00018	9e-05	3e-05	0
Cumulative Proportion	0.224	0.415	0.5565	0.63096	0.70195	0.75769	0.8041	0.83835	0.8678	0.89282	0.91474	0.93199	0.94655	0.95963	0.97001	0.97666	0.9828	0.98653	0.98972	0.99259	0.9948	0.99665	0.998	0.99881	0.99943	0.9997	0.99987	0.99996	1	1
																												0.99996 1.00000 1.000000

### Sheet: PCA Eigens Physico-chemical
	PC1	PC2	PC3	PC4	PC5	PC6	PC7	PC8	PC9	PC10	PC11	PC12	PC13	PC14	PC15	PC16	PC17	PC18	PC19	PC20	PC21	PC22	PC23	PC24	PC25	PC26	PC27	PC28	PC29	PC30
Mg_avail	0.258478	-0.0846241	0.189442	-0.0412689	0.124613	-0.181997	0.00370443	-0.11582	0.0411322	-0.00774205	-0.200894	0.352068	-0.12678	-0.204895	0.568096	0.283385	-0.205936	-0.189736	0.216544	0.132473	0.0496775	0.0233947	0.140877	-0.0925181	-0.137437	-0.0559813	-0.0437936	-0.0313636	-0.00215119	-0.000414386
Mg_total	0.214696	-0.157147	0.208017	0.188881	-0.0166067	-0.0572547	0.368909	0.0376835	-0.134644	-0.0735947	-0.136304	0.118633	-0.138985	0.103766	-0.175563	-0.123711	-0.00435469	0.252913	0.194019	-0.232678	-0.19392	-0.0978806	0.247768	0.129369	-0.142789	0.397075	0.255005	-0.225036	-0.0435919	-0.00912812
Mg	0.0278529	-0.256154	0.184727	0.187341	-0.0375379	0.0596203	0.489247	-0.03803	-0.152209	-0.0823556	0.00380835	0.0386916	0.0362629	0.129708	-0.0899337	-0.0605538	0.141311	-0.0513403	0.21329	0.123611	0.127603	-0.0521372	-0.142009	0.158063	-0.0144192	-0.553124	-0.16712	0.270576	0.0479967	0.0115744
Na_avail	0.273995	0.0131364	0.0327401	-0.0739602	-0.0255283	-0.249926	-0.0276161	-0.203441	-0.173944	0.395275	-0.0721995	-0.196673	0.405861	0.172413	-0.389316	0.275446	-0.222945	-0.0609852	0.067132	0.146092	0.104969	0.022295	0.220965	-0.10326	-0.0775764	0.0066438	-0.0602328	0.0179402	0.0193589	-0.00195123
Na_total	0.282101	0.110473	-0.00224287	0.0968103	0.276406	0.00536268	0.0369755	-0.308979	0.260853	-0.153462	-0.0531935	-0.0975788	0.0657518	-0.0751877	0.0158782	-0.0644576	0.149149	0.116166	0.0503136	-0.179597	0.175882	0.213068	0.240986	0.125906	0.556418	0.0998296	-0.103182	0.23715	0.00133968	-0.00179091
Na	0.184501	0.0315428	-0.0607892	0.0949829	0.422439	0.0782128	0.0971955	-0.276842	0.420154	-0.235177	0.0620083	-0.164091	0.211	0.0212174	-0.0713099	-0.0666472	-0.0142594	-0.0236777	-0.00821568	0.138441	-0.1829	-0.137799	-0.280188	-0.168102	-0.363099	-0.0601587	0.127239	-0.183345	0.000588598	0.00359246
K_avail	-0.275193	0.0723339	0.119957	0.164093	-0.0164571	-0.240873	-0.0998464	-0.285644	-0.0602394	-0.0327009	-0.00649381	-0.101447	-0.175664	-0.259369	-0.134653	-0.505276	-0.333566	-0.198213	0.142877	0.334375	-0.0927796	-0.123351	0.125322	0.0749988	0.0899694	0.0387166	0.0156623	0.0575444	0.0130689	0.00453381
K_total	0.157864	9.73109e-05	0.202573	0.300939	-0.0756978	0.328066	-0.336093	-0.0435234	0.132311	0.244784	-0.130504	0.144527	-0.102847	-0.0248632	-0.122063	-0.106904	0.004719	0.119759	0.00701941	-0.149111	-0.232877	-0.0973861	0.00459674	-0.118095	-0.197511	0.0131486	-0.52486	0.182169	0.0148917	-0.00084854
K	-0.00798516	-0.15626	0.151458	0.294927	-0.137354	0.445225	-0.281772	-0.143332	0.0761335	0.226318	-0.0086043	0.0383917	0.0805941	-0.00347961	0.0239821	0.0761577	0.139931	-0.071039	0.1159	0.241105	0.146456	0.171184	0.0137969	0.189412	0.0726049	-0.0456295	0.511284	-0.158035	-0.0191447	-0.00111205
Ca_avail	0.0212766	0.313868	-0.0248209	0.0532119	0.0102308	0.155025	0.157608	0.0327636	-0.288093	-0.0558275	0.0918145	0.0881947	0.19879	-0.73828	-0.199397	0.185898	0.228308	-0.0147516	0.123427	0.0195529	-0.0824859	0.03756	-0.0229541	-0.0432766	-0.0595366	0.0371275	-0.0310246	-0.0418825	-0.00954035	-0.0041816
Ca_total	0.170153	0.29562	0.116278	-0.100147	-0.0483806	-0.101118	0.10901	-0.0785599	-0.0102122	0.125099	0.011524	0.361182	-0.227125	0.225413	-0.176838	-0.227064	0.321543	-0.179087	0.0100769	0.231284	0.179137	0.219562	-0.269263	-0.329809	0.0737446	0.172109	-0.0204467	-0.108076	-0.0112615	-0.00237233
Ca	-0.0217811	0.258834	-0.186439	-0.336437	-0.0274561	-0.138832	-0.252172	-0.0795505	0.126106	0.00287053	-0.0227317	0.182699	0.0378155	0.116413	-0.0610949	-0.111813	0.272038	0.0746719	0.458013	-0.0742566	-0.091191	-0.0332765	0.142631	0.411498	-0.27746	-0.186178	0.0536464	0.0707851	0.0102456	0.00165901
P_avail	-0.258022	-0.0595229	0.217261	0.011807	0.0108947	-0.21684	-0.0700124	-0.418885	-0.106962	0.0072341	-0.0712229	-0.0705766	-0.101844	-0.128896	-0.0109516	0.0295964	0.015016	0.312186	-0.160474	-0.30458	0.295649	0.370193	-0.200386	0.0554364	-0.305452	-0.0836667	-0.0412244	-0.139992	0.00454569	0.0015126
P_total	-0.264324	-0.0480177	0.23392	-0.0750768	-0.0519039	-0.158462	-0.0438638	-0.354114	-0.0364023	-0.0208969	-0.142076	0.0302694	0.00220106	0.0801867	0.0300115	0.311186	0.425078	0.0870338	-0.154935	0.0970562	-0.353109	-0.405564	0.0255954	-0.120801	0.23181	-0.000713857	0.0630566	0.0383543	-0.00465819	4.37366e-05
S_avail	-0.246428	0.0859175	0.139469	0.0793278	0.126736	-0.0270458	0.0884062	-0.0348558	0.0863598	0.0830451	0.369283	0.613262	0.448126	0.10057	0.0234393	-0.0554954	-0.2457	0.128709	-0.183194	-0.0472707	-0.028497	-0.0163924	0.0325876	0.120927	0.0721241	0.0401253	0.00492063	0.049768	-0.00927299	-0.00725118
S_total	-0.103384	0.316763	-0.00147745	0.214929	0.0622744	0.184809	-0.0753034	-0.152927	-0.200221	-0.217501	0.149314	-0.0273823	-0.102657	0.222477	0.0291108	0.155553	-0.0310357	-0.207351	0.0998505	-0.21049	0.483993	-0.446013	0.12679	-0.0638018	-0.129379	0.106765	-0.0166057	0.0030101	0.0122788	-0.00623089
S.delivery	-0.0568822	0.292004	-0.141591	0.250033	0.105673	0.101758	0.048822	-0.110517	-0.336298	-0.144059	0.0626179	-0.0901181	-0.0744844	0.319375	0.199638	0.0990091	0.0158686	0.0146708	-0.120616	0.224002	-0.381628	0.43796	0.237923	0.0557043	-0.13186	-0.0367855	-0.0886915	0.0227608	0.0147057	0.00483533
C.S_ratio	-0.0452105	-0.145011	0.364725	-0.182516	-0.159275	0.0464545	0.019154	0.0228494	0.0355954	-0.131353	0.10429	-0.192528	0.367454	0.00253676	0.189421	-0.27014	0.286689	-0.430951	-0.0857484	-0.127802	-0.00613861	0.136443	0.266477	-0.0377632	-0.207882	0.172548	-0.126066	-0.0128934	0.00885665	-0.00404612
C	-0.0678171	0.14016	0.38631	-0.135311	-0.0217918	0.0687159	-0.15413	0.196347	0.00225892	-0.258413	0.0940676	-0.115378	0.0660726	0.0792836	-0.0280491	-0.00480828	-0.142423	0.346112	0.323142	0.0571499	-0.00251664	0.0993037	0.091221	-0.405533	0.104558	-0.209471	0.0800257	-0.00110728	-0.384315	-0.0312743
C_inorganic	-0.00507739	0.24285	-0.0225817	0.131278	-0.449213	-0.0874982	0.228372	-0.0916564	0.265651	0.104232	0.0694044	-0.121678	-0.00198119	-0.0274538	0.157782	0.0873699	-0.0883474	0.0311203	0.0557183	-0.10818	-0.0694905	0.0589573	-0.12801	-0.137512	-0.166121	0.148748	0.29703	0.55997	0.0139191	0.00394939
N	-0.236225	0.154053	0.23479	0.133582	0.160715	-0.0949555	-0.0434511	0.285299	0.126622	-0.0288734	-0.194664	-0.0506609	0.0598162	0.0677335	-0.0895725	0.122161	-0.0344913	-0.0772871	0.220038	-0.118099	-0.0599958	0.133595	-0.0513778	-0.0956165	0.0918792	-0.0228044	0.0567737	-0.0619753	0.717913	0.0821267
C.N_ratio	0.237528	0.0428434	0.247154	-0.225419	-0.118496	0.114627	-0.123359	-0.176744	-0.171247	-0.206371	0.156567	-0.0126713	-0.0683554	0.079247	-0.10951	0.15818	-0.289487	-0.284215	0.0625016	-0.233435	-0.287542	0.0680864	-0.424449	0.284589	0.195433	0.0417329	0.0111451	-0.012247	-0.00128489	0.000568116
N.delivery	-0.260776	0.0906214	0.0372835	0.264522	0.222528	-0.180552	0.0362553	0.214854	0.153157	0.107364	-0.306542	-0.00606049	0.0269407	0.0486383	-0.130374	0.167613	0.0459775	-0.373983	0.0457186	-0.165859	-0.0538276	0.112798	-0.113248	0.151762	0.00557156	0.0324283	-0.0227804	0.0294359	-0.561778	-0.0673726
Microbial_activity	0.0881852	-0.0667916	0.174153	0.119542	0.28576	-0.248414	-0.0598917	0.128367	-0.00647088	0.372791	0.663362	-0.222333	-0.254938	-0.0453788	0.111184	0.0700824	0.1945	0.00899389	0.12709	-0.0426951	-0.0738532	-0.0416438	-0.0175238	0.0567919	-0.00735597	0.00818548	0.00332029	0.0108594	-0.00523463	-0.0017028
organic	-0.0096782	0.166769	0.3439	-0.210541	0.0167255	0.1154	0.123711	0.154761	0.297534	-0.101736	0.0104104	-0.06558	-0.249133	-0.0447375	-0.205056	0.249254	-0.056209	0.0909965	-0.286507	0.382714	0.156915	-0.013271	0.153051	0.364775	-0.165686	0.115905	-0.103428	0.0839354	0.0248919	-0.067741
Carbonated_lime	-0.0107181	0.25023	-0.0319218	0.149279	-0.429975	-0.0575182	0.223826	-0.0759232	0.296577	0.103375	0.0881176	-0.126574	0.0368138	0.0163729	0.148395	0.0523715	-0.0485892	0.0285803	0.0915956	-0.033819	-0.0314399	-0.0559897	0.0358617	0.100016	0.172504	-0.161755	-0.284627	-0.593881	-0.029915	-0.0495245
Clay	0.223693	0.202692	0.146073	0.169759	-0.00019234	-0.194392	-0.159183	0.182451	-0.211948	-0.0245367	-0.178967	-0.116845	0.261178	0.0264404	0.263625	-0.175807	0.0806109	0.195993	-0.0973447	0.140976	0.083649	-0.163319	-0.287033	0.210424	0.00992201	0.0711091	0.014821	0.032795	0.0448173	-0.508649
Silt	-0.194322	0.0562768	0.000879633	-0.309665	0.209213	0.343861	0.258771	-0.15196	-0.0139532	0.33985	-0.0678564	-0.0591814	-0.116932	0.00562248	0.052374	-0.0698888	-0.110767	-0.0584255	0.0843175	-0.149901	-0.0780155	0.0105319	0.0830964	-0.108578	0.032819	-0.0558668	0.0530449	0.00185173	0.0590982	-0.620742
Sand	0.0198302	-0.270855	-0.160194	0.192674	-0.193989	-0.208037	-0.170889	-0.00616213	0.143271	-0.34411	0.216862	0.175264	-0.086806	-0.0261547	-0.272673	0.185776	0.05399	-0.114813	0.0162879	-0.00254051	-0.0154406	0.141981	0.140644	-0.128278	-0.0353609	-0.0373696	-0.0192798	0.00827122	0.0872958	-0.579508
Clay_humus	0.26993	0.248679	0.127566	0.0462143	-0.00713642	-0.0986268	-0.0492956	0.0778312	-0.00302161	0.042955	-0.0508785	0.0682068	-0.125606	-0.0812169	-0.0959816	-0.146813	-0.0118679	-0.144878	-0.450838	-0.266012	-0.0742089	-0.0765687	0.252818	-0.0573508	-0.0157334	-0.529635	0.331527	-0.0374118	0.0144421	0.0196133
